# Locally adaptive temperature response of vegetative growth in *Arabidopsis thaliana*

**DOI:** 10.1101/2022.02.15.480488

**Authors:** Pieter Clauw, Envel Kerdaffrec, Joanna Gunis, Ilka Reichardt, Viktoria Nizhynska, Stefanie Koemeda, Jakub Jez, Magnus Nordborg

## Abstract

We investigated early vegetative growth of natural *Arabidopsis thaliana* accessions in cold, non-freezing temperatures, similar to temperatures these plants naturally encounter in fall at northern latitudes. We found that accessions from northern latitudes produced larger seedlings than accessions from southern latitudes, partly as a result of larger seed size. However, their subsequent vegetative growth when exposed to colder temperatures was slower. The difference was too large to be explained by random population differentiation, and is thus suggestive of local adaptation, a notion that is further supported by substantial transcriptome and metabolome changes in northern accessions. We hypothesize that the reduced growth of northern accessions is an adaptive response, and a consequence of reallocating resources towards cold acclimation and winter survival.
