## supplemental dataset 1 for "Locally adaptive temperature response of vegetative growth in *Arabidopsis thaliana*"

accession	name	country	latitude	longitude	group
7061	Cal-0	UK	53.2699	-1.64293	admixed
992	Ale-Stenar-44-4	SWE	55.3833	14.05	south_sweden
6038	Hov3-5	SWE	56.1	13.74	south_sweden
6148	T960	SWE	55.9319	13.5508	south_sweden
5832	App1-16	SWE	56.3333	15.9667	south_sweden
9408	Kal 1	SWE	56.047	13.9519	south_sweden
6090	T1000	SWE	55.6525	13.2197	south_sweden
6043	Löv-1	SWE	62.801	18.079	north_sweden
8222	Lis-2	SWE	56.0328	14.775	south_sweden
997	Ale-Stenar-56-14	SWE	55.3833	14.05	south_sweden
7058	Bur-0	IRL	54.1	-6.2	admixed
5486	UKNW06-233	UK	54.6	-3.3	germany
9611	Lesno-1	RUS	53.04	51.9	asia
1158	Aledal-6-49	SWE	56.7	16.5167	south_sweden
6024	Fly2-2	SWE	55.7509	13.3712	south_sweden
7183	Kas-1	IND	35	77	asia
8244	PHW-34	FRA	48.6103	2.3086	western_europe
15593	OOE3-2	AUT	48.3314667	14.7158667	central_europe
9323	Ådal 3	SWE	62.8622	18.336	north_sweden
6396	UduI 4-9	CZE	49.2771	16.6314	central_europe
8230	Algutsrum	SWE	56.68	16.5	south_sweden
1254	Tos-82-387	SWE	59.4333	17.0167	north_sweden
6924	HR-5	UK	51.4083	-0.6383	western_europe
9766	Westkar-4	KGZ	42.26	74.16	asia
9877	IP-Pdl-0	ESP	43.02	-5.6	admixed
9730	Bela-1	SVK	48.47	18.94	central_europe
9321	Ådal 1	SWE	62.8622	18.336	north_sweden
6209	TEDEN 02	SWE	62.8836	18.1842	north_sweden
6034	Hov1-7	SWE	56.1	13.74	south_sweden
9600	IP-Vis-0	ESP	39.85	-6.04	relict
9585	IP-Svi-0	ESP	43.4	-7.39	western_europe
1062	Brösarp-15-138	SWE	55.7167	14.1333	south_sweden
9832	IP-Cat-0	ESP	40.54	-3.69	relict
6220	TGR 01	SWE	62.806	18.1896	north_sweden
7217	Lm-2	FRA	48	0.5	western_europe
10012	Istisu-1	AZE	38.9786	48.5594	italy_balkan_caucasus
6074	Ör-1	SWE	56.4573	16.1308	south_sweden
7111	Edi-0	UK	55.9494	-3.16028	admixed
9794	Tu-B1-2	GER	48.52	9.08	central_europe
9713	Stara-1	BUL	42.49	25.61	italy_balkan_caucasus
5651	UKNW06-488	UK	54.4	-2.9	western_europe
768	Zal-1	KGZ	42.8	76.35	asia
6951	Pu2-23	CZE	49.42	16.36	central_europe
9386	Grön 12	SWE	62.806	18.1896	north_sweden
9978	Vezzano-2.2	ITA	46.63	10.82	central_europe
9717	Kardz-2	BUL	41.66	25.47	italy_balkan_caucasus
6940	Mz-0	GER	50.3	8.3	germany
6030	Grön-5	SWE	62.806	18.1896	north_sweden
9551	IP-Jim-1	ESP	42.28	-5.92	admixed
8240	Kulturen-1	SWE	55.705	13.196	south_sweden
9965	Mammo-2	ITA	38.38	16.22	italy_balkan_caucasus
8365	Rak-2	CZE	49	16	central_europe
6012	Eden-7	SWE	62.877	18.177	north_sweden
7109	Ema-1	UK	51.3	0.5	western_europe
6125	T710	SWE	55.8403	13.3106	south_sweden
8419	Wil-1	LTU	54.6833	25.3167	central_europe
6192	TDr-5	SWE	55.7692	14.1369	south_sweden
9540	IP-Elb-0	ESP	41.81	2.34	spain
6142	T900	SWE	55.9428	13.5558	south_sweden
8369	Rev-1	SWE	55.6942	13.4504	south_sweden
9701	Ivano-1	BUL	43.7	25.91	italy_balkan_caucasus
6085	Sparta-1	SWE	55.7097	13.2145	south_sweden
9588	IP-Tol-7	ESP	42.11	0.6	spain
6194	TDr-8	SWE	55.7706	14.1342	south_sweden
9762	Etna-2	ITA	37.69	14.98	admixed
766	Dja-1	KGZ	42.5833	73.6333	asia
9399	Hamm-1	SWE	55.4234	13.9905	south_sweden
6974	Ull2-5	SWE	56.0648	13.9707	south_sweden
6105	T450	SWE	55.7967	13.1211	south_sweden
6107	T470	SWE	55.7942	13.1222	south_sweden
7298	Pi-0	AUT	47.04	10.51	central_europe
9413	Kor 4	SWE	57.2746	16.1494	south_sweden
8243	PHW-2	ITA	43.7703	11.2547	western_europe
9943	Cdm-0	ESP	39.73	-5.74	spain
6023	Fly2-1	SWE	55.7509	13.3712	south_sweden
9562	IP-Mur-0	ESP	41.67	2	spain
9888	IP-Pva-1	ESP	40.93	-3.31	spain
7026	Boot-1	UK	54.4	-3.2667	western_europe
6102	T1130	SWE	55.6	13.2	south_sweden
6140	T880	SWE	55.9392	13.5539	south_sweden
6901	Bil-7	SWE	63.324	18.484	north_sweden
6020	Fjä1-5	SWE	56.06	14.29	south_sweden
6177	TÄL 03	SWE	62.6322	17.69	north_sweden
6132	T790	SWE	55.8386	13.3186	south_sweden
991	Ale-Stenar-41-1	SWE	55.3833	14.05	south_sweden
8249	Vimmerby	SWE	57.7	15.8	south_sweden
9586	IP-Tam-0	ESP	41.03	-3.27	spain
9453	Stenk-2	SWE	57.8009	18.5162	south_sweden
6134	T810	SWE	55.8383	13.2906	south_sweden
1002	Ale-Stenar-64-24	SWE	55.3833	14.05	south_sweden
5717	Bra-1	UK	54.6	-3.2	western_europe
428	Borky1	CZE	49.403	16.232	central_europe
9738	Bran-1	ROU	45.57	25.42	admixed
6244	TRÄ 01	SWE	62.9169	18.4728	north_sweden
6284	TV-38	SWE	55.5796	14.3336	south_sweden
7014	Ba-1	UK	56.5459	-4.79821	germany
9595	IP-Vdt-0	ESP	40.89	-5.5	admixed
8239	PHW-3	GER	51	7	germany
9451	Spro 2	SWE	57.2545	18.2109	south_sweden
410	Doubravnik7	CZE	49.4211	16.3497	central_europe
6009	Eden-1	SWE	62.877	18.177	north_sweden
9395	Hal-1	SWE	57.5089	15.0105	south_sweden
9819	IP-Amu-0	ESP	42.35	-3.03	spain
6909	Col-0	USA	38.3	-92.3	germany
6966	Sq-1	UK	51.4083	-0.6383	western_europe
7181	Je-0	GER	50.927	11.587	admixed
6126	T720	SWE	55.8411	13.3047	south_sweden
6036	Hov3-2	SWE	56.1	13.74	south_sweden
6210	TEDEN 03	SWE	62.8839	18.1836	north_sweden
6151	T990	SWE	55.6528	13.2244	south_sweden
6258	TV-10	SWE	55.5796	14.3336	admixed
9905	IP-Ven-0	ESP	40.76	-4.01	relict
6137	T850	SWE	55.9419	13.5603	south_sweden
1061	Brösarp-11-135	SWE	55.7167	14.1333	south_sweden
6203	TDr-18	SWE	55.7714	14.1208	south_sweden
8326	Lis-1	SWE	56.0328	14.775	south_sweden
6976	Uod-7	AUT	48.3	14.45	central_europe
6138	T860	SWE	55.9403	13.5511	south_sweden
5800	UKID96	UK	57.4	-5.5	germany
6064	Nyl-2	SWE	62.9513	18.2763	north_sweden
8231	Brö1-6	SWE	56.3	16	south_sweden
1257	Tos-95-393	SWE	59.4333	17.0167	north_sweden
9890	IP-Rib-1	ESP	43.16	-5.07	admixed
6932	Ler-1	GER	47.984	10.8719	admixed
6069	Nyl-7	SWE	62.9513	18.2763	north_sweden
9559	IP-Mon-5	ESP	38.06	-4.38	admixed
6201	TDr-16	SWE	55.7719	14.1211	south_sweden
6241	TOM 07	SWE	62.9614	18.3608	north_sweden
9772	Hof-1	GER	48.41	8.85	central_europe
9644	Zupan-1	CRO	45.07	18.72	central_europe
8259	Bå5-1	SWE	56.4	12.9	south_sweden
5776	UKID71	UK	52.9	-1.3	western_europe
6240	TOM 06	SWE	62.9622	18.35	north_sweden
9917	RAD-21	FRA	46.69	4.34	western_europe
6202	TDr-17	SWE	55.7717	14.1206	south_sweden
6021	Fjä2-4	SWE	56.06	14.29	south_sweden
9550	IP-Iso-4	ESP	43.05	-5.37	relict
9584	IP-Stp-0	ESP	41.19	-3.58	spain
6111	T530	SWE	55.7989	13.1219	south_sweden
6242	Tomegap-2	SWE	55.7	13.2	south_sweden
7223	Li-2:1	GER	50.3833	8.0666	central_europe
9454	Stenk-3	SWE	57.8009	18.5162	south_sweden
5210	UKSE06-432	UK	51.2	0.3	western_europe
9352	Död 2	SWE	57.2608	16.3675	south_sweden
6109	T510	SWE	55.7936	13.1233	south_sweden
6070	Omn-1	SWE	62.9308	18.3448	north_sweden
8247	San-2	SWE	56.07	13.74	south_sweden
9427	Näs 2	SWE	62.8815	18.4055	north_sweden
5772	Set-1	UK	54.1	-2.3	admixed
4807	UKSW06-207	UK	50.4	-4.9	western_europe
6153	TAA 03	SWE	62.6425	17.7422	north_sweden
1552	Sku-30	SWE	63.0833	18.3667	north_sweden
9733	Bela-2	SVK	48.47	18.94	central_europe
7322	Rsch-4	RUS	56.3	34	germany
6016	Eds-1	SWE	62.9	18.4	north_sweden
7424	Jl-3	CZE	49.2	16.6166	central_europe
9470	Tur-4	SWE	57.6511	14.8043	south_sweden
7413	Wil-2	LTU	54.6833	25.3167	central_europe
9416	Kru-3	SWE	57.7215	18.3837	south_sweden
8366	Rd-0	GER	50.5	8.5	admixed
6237	TOM 03	SWE	62.9619	18.35	north_sweden
6133	T800	SWE	55.8364	13.2906	south_sweden
9887	IP-Pun-0	ESP	40.4	-4.77	relict
9764	Qar-8a	LBN	34.1	35.84	admixed
8283	Dra3-1	SWE	55.76	14.12	south_sweden
9782	Lu3-30	GER	48.53	9.09	central_europe
6969	Tamm-27	FIN	60	23.5	north_sweden
7255	Mh-0	GER	50.95	7.5	germany
5779	UKID74	UK	51	-3.1	western_europe
9339	Böt 1	SWE	57.7133	15.0689	south_sweden
6184	TBÖ 01	SWE	62.8892	18.4522	north_sweden
8422	Fjä1-1	SWE	56.06	14.29	south_sweden
9778	Bach-7	GER	48.41	8.84	central_europe
9371	FäL 1	SWE	63.016	18.3175	north_sweden
9679	Castelfed-1-195	ITA	46.34	11.29	central_europe
9728	Stiav-1	SVK	48.46	18.9	central_europe
9298	Edi-1	UK	55.9681	-3.21833	western_europe
9808	Tu-B2-3	GER	48.52	9.08	central_europe
6413	Ull3-4	SWE	56.06	13.97	south_sweden
9983	Ciste-1	ITA	41.62	12.87	admixed
7192	Kil-0	UK	55.6395	-5.66364	germany
9621	Basta-3	RUS	51.84	79.46	asia
9582	IP-Ses-0	ESP	41.48	-1.63	spain
9962	Galdo-1	ITA	40.57	15.32	italy_balkan_caucasus
9902	IP-Usa-0	ESP	40.71	-3.24	spain
8237	Kävlinge-1	SWE	55.8	13.1	south_sweden
6097	T1070	SWE	55.6481	13.2264	south_sweden
9075	Lerik1-4	AZE	38.7406	48.6131	italy_balkan_caucasus
10020	Jl-2	CZE	49.17	16.5	central_europe
6982	Wt-5	GER	52.3	9.3	germany
6984	Zdr-1	CZE	49.3853	16.2544	central_europe
6104	T1160	SWE	55.7	13.2	south_sweden
6149	T970	SWE	55.9281	13.5481	south_sweden
9854	IP-Laf-1	ESP	43.36	-5.88	western_europe
9481	Yst-1	SWE	55.4242	13.8484	south_sweden
9805	Pfn-10	GER	48.54	9.09	central_europe
9998	Star-8	GER	48.43	8.82	admixed
9409	Kia 1	SWE	56.0573	14.302	south_sweden
6114	T570	SWE	55.8097	13.1342	south_sweden
6169	TÅD 01	SWE	62.8714	18.3447	north_sweden
7094	Da-0	GER	49.8724	8.65081	germany
9452	Spro 3	SWE	57.2545	18.2109	south_sweden
8351	Ost-0	SWE	60.25	18.37	north_sweden
9663	Teano-1	ITA	41.33	14.09	admixed
9660	Sarno-1	ITA	40.84	14.57	italy_balkan_caucasus
9433	Nyl 13	SWE	62.9513	18.2763	north_sweden
6035	Hov1-10	SWE	56.1	13.74	south_sweden
9436	Puk-1	SWE	56.1633	14.6806	south_sweden
5726	Cnt-1	UK	51.3	1.1	western_europe
9726	Faneronemi-3	GRC	37.07	22.04	italy_balkan_caucasus
9792	Lu4-2	GER	48.54	9.09	central_europe
6131	T780	SWE	55.8369	13.3181	south_sweden
9388	Grön 14	SWE	62.806	18.1896	north_sweden
6217	TFÄ 07	SWE	63.0169	18.3283	north_sweden
9336	Bön 1	SWE	62.8794	18.4473	admixed
7353	Tha-1	NED	52.08	4.3	admixed
9705	Choto-1	BUL	41.5	23.33	italy_balkan_caucasus
9968	Timpo-1	ITA	39.27	16.27	italy_balkan_caucasus
9133	Yeg-7	ARM	39.8692	45.3622	asia
6099	T1090	SWE	55.6575	13.2386	south_sweden
6979	Wei-0	SUI	47.25	8.26	central_europe
6150	T980	SWE	55.9261	13.5319	south_sweden
6124	T690	SWE	55.8378	13.3092	south_sweden
6040	Kni-1	SWE	55.66	13.4	south_sweden
9523	IP-Ben-0	ESP	38.37	-2.66	admixed
6945	Nok-3	NED	52.24	4.45	germany
9394	Hag-2	SWE	56.5804	16.4063	admixed
8242	Lillö-1	SWE	56.1494	15.7884	south_sweden
5276	UKSE06-533	UK	51.3	1.1	western_europe
6122	T670	SWE	55.8364	13.3075	south_sweden
9709	Zerev-1-34	BUL	41.85	23.13	italy_balkan_caucasus
9057	Vinslöv	SWE	56.1	13.9167	south_sweden
5865	Dra1-4	SWE	55.76	14.12	south_sweden
9781	Kus2-2	GER	48.52	9.11	central_europe
9685	Castelfed-2-201	ITA	46.34	11.29	central_europe
6094	T1040	SWE	55.6494	13.2147	south_sweden
6076	Rev-2	SWE	55.6942	13.4504	south_sweden
8241	Liarum	SWE	55.9473	13.821	south_sweden
6172	TÅD 04	SWE	62.8717	18.3436	north_sweden
8343	Na-1	FRA	47.5	1.5	admixed
6106	T460	SWE	55.7931	13.1186	south_sweden
7471	RLD-1	UNK	NA	NA	admixed
6011	Eden-6	SWE	62.877	18.177	north_sweden
9706	Dospa-1	BUL	41.64	24.18	italy_balkan_caucasus
6017	Eds-9	SWE	62.9	18.4	north_sweden
7305	Pt-0	GER	53.476	10.6065	admixed
9404	HolA-1 1	SWE	55.7491	13.399	south_sweden
8335	Lund	SWE	55.71	13.2	south_sweden
9405	HolA-1 2	SWE	55.7491	13.399	south_sweden
