## supplemental dataset 2 for "Locally adaptive temperature response of vegetative growth in *Arabidopsis thaliana*"

gene	cluster
AT5G27350	A
AT3G28270	A
AT4G19420	A
AT1G22530	A
AT4G17460	A
AT1G21100	A
AT2G45660	A
AT3G53230	A
AT1G31690	A
AT5G64260	A
AT1G55850	A
AT4G31820	A
AT5G49360	A
AT3G45260	B
AT2G03550	B
AT4G04020	B
AT1G21920	B
AT5G52320	B
AT1G51700	B
AT4G14400	B
AT3G11670	B
AT3G19850	B
AT5G09410	B
AT1G53560	B
AT1G27290	B
AT1G80180	B
AT1G23020	B
AT2G28630	B
AT3G12580	B
AT2G32880	B
AT5G21100	B
AT1G57980	B
AT1G25230	B
AT1G52190	B
AT5G23850	B
AT2G27830	B
AT5G13200	B
AT2G22300	B
AT3G15760	B
AT3G21520	B
AT4G27450	B
AT1G80440	B
AT4G27410	B
AT5G39050	B
AT1G62740	B
AT1G77570	B
AT4G02330	B
AT4G04840	B
AT5G28630	B
AT1G55450	B
AT1G57990	B
AT3G16530	B
AT4G22690	B
AT5G59670	B
AT1G14920	B
AT1G49750	B
AT3G04210	B
AT5G59680	B
AT3G53280	B
AT1G19670	B
AT3G23410	B
AT3G48720	B
AT5G07580	B
AT3G23000	B
AT4G39730	B
AT2G39400	B
AT2G40880	B
AT1G43800	C
AT4G22470	C
AT4G25470	C
AT3G62740	C
AT4G37320	C
AT4G19810	C
AT4G34230	C
AT1G23090	C
AT1G68570	C
AT1G73480	C
AT3G19270	C
AT1G61800	C
AT5G58620	C
AT1G67850	C
AT2G43620	C
AT3G55610	C
AT1G20440	C
AT5G20830	C
AT3G50970	C
AT4G12480	C
AT5G19875	C
AT1G10410	C
AT2G47890	C
AT1G05710	C
AT5G11110	C
AT1G76590	C
AT2G38465	C
AT5G14550	C
AT1G11210	C
AT1G22770	C
AT5G15960	C
AT4G15130	C
AT1G09350	C
AT1G46768	C
AT2G47180	C
AT1G48100	C
AT3G22840	C
AT4G17550	C
AT4G24960	C
AT4G34990	C
AT5G14570	C
AT5G14760	C
AT5G58070	C
AT1G47710	C
AT3G17130	C
AT1G80130	C
AT4G12470	C
AT2G02120	C
AT1G77120	C
AT4G33070	C
AT1G68500	C
AT1G01940	C
AT4G30650	C
AT4G38580	C
AT2G23150	D
AT3G13000	D
AT4G02290	D
AT1G80280	D
AT5G20630	D
AT5G07030	D
AT3G20810	D
AT5G55180	D
AT4G27560	D
AT1G27760	D
AT5G02860	D
AT2G30010	D
AT4G09500	D
AT5G62210	D
AT3G54400	D
AT5G17220	D
AT5G17210	D
AT5G64080	D
AT5G24570	D
AT2G04790	D
AT2G35960	D
AT2G31380	D
AT3G12320	D
AT5G06980	D
AT1G21460	D
AT5G13930	D
AT1G01420	D
AT4G32190	D
AT3G14650	D
AT5G57660	D
AT5G24300	D
AT5G47650	D
AT1G02820	D
AT1G10370	D
AT1G04240	D
AT4G27520	D
AT1G05170	D
AT2G43520	D
AT4G22240	E
AT1G75900	E
AT1G68585	E
AT3G29810	E
AT4G24350	E
AT4G27570	E
AT1G10090	E
AT4G22710	E
AT3G60520	E
AT3G51660	E
AT4G27830	E
AT1G71950	E
AT2G22080	E
AT5G06860	E
AT2G37770	E
AT3G23550	E
AT1G06160	E
AT5G04340	E
AT4G12490	E
AT4G12500	E
AT2G16700	E
AT1G67360	E
AT4G12290	E
AT2G17840	E
AT5G13750	E
AT1G01470	E
AT4G15490	E
AT1G72930	E
AT3G03640	E
AT4G24220	E
AT1G08920	E
AT4G26080	E
AT4G25480	E
AT4G25490	E
AT5G52300	E
AT1G78610	E
AT5G46180	E
AT2G34850	F
AT5G18100	F
AT3G09540	F
AT3G55760	F
AT1G58360	F
AT2G23340	F
AT5G12140	F
AT5G37500	F
AT4G18270	F
AT4G18280	F
AT5G48880	F
AT4G09020	G
AT5G25110	G
AT1G51090	G
AT4G36010	G
AT1G56300	G
AT1G79440	G
AT1G62570	G
AT1G27200	G
AT1G20450	G
AT5G52310	G
AT1G64890	G
AT2G15970	G
AT3G55940	G
AT2G24560	G
AT1G16850	G
AT2G28900	G
AT5G50720	G
AT5G27930	G
AT1G76580	G
AT4G33905	G
AT1G75390	G
AT1G10760	G
AT3G52180	G
AT5G01520	G
AT5G52660	G
AT5G61820	G
AT3G58710	G
AT5G64220	G
AT1G21790	G
AT4G23630	G
AT4G12000	G
AT1G78070	G
AT3G05660	G
AT2G23120	G
AT2G28550	G
AT1G29395	G
AT1G33230	G
AT5G15970	G
AT2G42530	G
AT2G42540	G
AT1G77600	G
AT2G39800	G
AT1G27910	G
AT5G64170	G
